# Integrative analysis of DNA replication origins and ORC/MCM binding sites in human cells reveals a lack of overlap

**DOI:** 10.1101/2023.07.25.550556

**Authors:** Mengxue Tian, Zhenjia Wang, Zhangli Su, Etsuko Shibata, Yoshiyuki Shibata, Anindya Dutta, Chongzhi Zang

**Author notes:** Correspondence should be addressed to (A.D.) or (C.Z.).

## Abstract

Based on experimentally determined average inter-origin distances of ∼100 kb, DNA replication initiates from ∼50,000 origins on human chromosomes in each cell cycle. The origins are believed to be specified by binding of factors like the Origin Recognition Complex (ORC) or CTCF or other features like G-quadruplexes. We have performed an integrative analysis of 113 genome-wide human origin profiles (from five different techniques) and 5 ORC-binding profiles to critically evaluate whether the most reproducible origins are specified by these features. Out of ∼7.5 million union origins identified by all datasets, only 0.27% were reproducibly obtained in at least 20 independent SNS-seq datasets and contained in initiation zones identified by each of three other techniques (20,250 shared origins), suggesting extensive variability in origin usage and identification. 21% of the shared origins overlap with transcriptional promoters, posing a conundrum. Although the shared origins overlap more than union origins with constitutive CTCF binding sites, G-quadruplex sites and activating histone marks, these overlaps are comparable or less than that of known Transcription Start Sites, so that these features could be enriched in origins because of the overlap of origins with epigenetically open, promoter-like sequences. Only 6.4% of the 20,250 shared origins were within 1 kb from any of the ∼13,000 reproducible ORC binding sites in human cancer cells, and only 4.5% were within 1 kb of the ∼11,000 union MCM2-7 binding sites in contrast to the nearly 100% overlap in the two comparisons in the yeast, *S. cerevisiae*. Thus, in human cancer cell lines, replication origins appear to be specified by highly variable stochastic events dependent on the high epigenetic accessibility around promoters, without extensive overlap between the most reproducible origins and currently known ORC- or MCM-binding sites.
