## Supplementary File 1 for "Integrative analysis of DNA replication origins and ORC/MCM binding sites in human cells reveals a lack of overlap"

### Sheet: a, Origins
name	GSE	GSM	paper	year	original name	species	cell type	lineage	peak count	data/technique type	treatment
Bubble_GSM949926_GM06990	GSE38809	GSM949926	Bubble-seq analysis of the human genome reveals distinct chromatin-mediated mechanisms for regulating early- and late-firing origins	2013	Asynchronous_GM06990_Technical_BubbleSeq1	homo sapiens	GM06990	lymphoblast	10805	Bubble-seq	WT
Bubble_GSM949927_GM06990	GSE38809	GSM949927	Bubble-seq analysis of the human genome reveals distinct chromatin-mediated mechanisms for regulating early- and late-firing origins	2013	Asynchronous_GM06990_Technical_BubbleSeq2	homo sapiens	GM06990	lymphoblast	16785	Bubble-seq	WT
Bubble_GSM949928_GM06990	GSE38809	GSM949928	Bubble-seq analysis of the human genome reveals distinct chromatin-mediated mechanisms for regulating early- and late-firing origins	2013	Asynchronous_GM06990_Biological_BubbleSeq	homo sapiens	GM06990	lymphoblast	15719	Bubble-seq	WT
NS_GSM2705263_CCRF-CEM	GSE101515	GSM2705263	SLFN11 blocks stressed replication forks independently of ATR (NS-Seq)	2018	NS-Seq_CCRF-CEM_parental_Control	homo sapiens	CCRF-CEM	T lymphoblasts	74123	NS-seq	WT
NS_GSM2705264_CCRF-CEM_CPT	GSE101515	GSM2705264	SLFN11 blocks stressed replication forks independently of ATR (NS-Seq)	2018	NS-Seq_CCRF-CEM_parental_CPT	homo sapiens	CCRF-CEM	T lymphoblasts	84441	NS-seq	CPT
NS_GSM2705265_CCRF-CEM_CPTATRi	GSE101515	GSM2705265	SLFN11 blocks stressed replication forks independently of ATR (NS-Seq)	2018	NS-Seq_CCRF-CEM_parental_CPTATRi	homo sapiens	CCRF-CEM	T lymphoblasts	72119	NS-seq	CPTATRi
NS_GSM2705266_CCRF-CEM_SLFN11_KO_control	GSE101515	GSM2705266	SLFN11 blocks stressed replication forks independently of ATR (NS-Seq)	2018	NS-Seq_CCRF-CEM_SLFN11-KO_control	homo sapiens	CCRF-CEM	T lymphoblasts	101604	NS-seq	SLFN11_KO_control
NS_GSM2705267_CCRF-CEM_SLFN11_KO_CPT	GSE101515	GSM2705267	SLFN11 blocks stressed replication forks independently of ATR (NS-Seq)	2018	NS-Seq_CCRF-CEM_SLFN11-KO_CPT	homo sapiens	CCRF-CEM	T lymphoblasts	93116	NS-seq	SLFN11_KO_CPT
NS_GSM2705268_CCRF-CEM_SLFN11_KO_CPTATRi	GSE101515	GSM2705268	SLFN11 blocks stressed replication forks independently of ATR (NS-Seq)	2018	NS-Seq_CCRF-CEM_SLFN11-KO_CPTATRi	homo sapiens	CCRF-CEM	T lymphoblasts	75205	NS-seq	SLFN11_KO_CPTATRi
NS_GSM3147761_HCT116_RepID	GSE114703	GSM3147761	The Replication-initiation determinant protein (RepID) modulates replication by recruiting CUL4 to chromatin	2018	HCT116_KO_NS_RepID	homo sapiens	HCT116	colon cancer	69611	NS-seq	RepID
NS_GSM3147762_U2OS	GSE114703	GSM3147762	The Replication-initiation determinant protein (RepID) modulates replication by recruiting CUL4 to chromatin	2018	U2OS_WT_NS	homo sapiens	U2OS	osteosarcoma	94548	NS-seq	WT
NS_GSM3676405_ImM1	GSE128477	GSM3676405	A predictable conserved DNA base composition signature defines human core DNA replication origins	2020	ImM1_SNS-seq_replicate_1	homo sapiens	ImM1	breast epithelia	127809	NS-seq	WT
NS_GSM3676408_ImM1	GSE128477	GSM3676408	A predictable conserved DNA base composition signature defines human core DNA replication origins	2020	ImM1_SNS-seq_replicate_2	homo sapiens	ImM1	breast epithelia	133713	NS-seq	WT
NS_GSM3676409_ImM1	GSE128477	GSM3676409	A predictable conserved DNA base composition signature defines human core DNA replication origins	2020	ImM1_SNS-seq_replicate_3	homo sapiens	ImM1	breast epithelia	86848	NS-seq	WT
NS_GSM3676414_ImM2	GSE128477	GSM3676414	A predictable conserved DNA base composition signature defines human core DNA replication origins	2020	ImM2_SNS-seq_replicate_1	homo sapiens	ImM2	breast epithelia	112461	NS-seq	WT
NS_GSM3676415_ImM2	GSE128477	GSM3676415	A predictable conserved DNA base composition signature defines human core DNA replication origins	2020	ImM2_SNS-seq_replicate_2	homo sapiens	ImM2	breast epithelia	100456	NS-seq	WT
NS_GSM3676416_ImM2	GSE128477	GSM3676416	A predictable conserved DNA base composition signature defines human core DNA replication origins	2020	ImM2_SNS-seq_replicate_3	homo sapiens	ImM2	breast epithelia	60124	NS-seq	WT
NS_GSM3676418_ImM3	GSE128477	GSM3676418	A predictable conserved DNA base composition signature defines human core DNA replication origins	2020	ImM3_SNS-seq_replicate_1	homo sapiens	ImM3	breast epithelia	79209	NS-seq	WT
NS_GSM3676419_ImM3	GSE128477	GSM3676419	A predictable conserved DNA base composition signature defines human core DNA replication origins	2020	ImM3_SNS-seq_replicate_2	homo sapiens	ImM3	breast epithelia	57104	NS-seq	WT
NS_GSM3676420_ImM3	GSE128477	GSM3676420	A predictable conserved DNA base composition signature defines human core DNA replication origins	2020	ImM3_SNS-seq_replicate_3	homo sapiens	ImM3	breast epithelia	168597	NS-seq	WT
NS_GSM3676426_HC	GSE128477	GSM3676426	A predictable conserved DNA base composition signature defines human core DNA replication origins	2020	HC_day0_SNS-seq_replicate1	homo sapiens	HC	breast epithelia	102626	NS-seq	WT
NS_GSM3676427_HC	GSE128477	GSM3676427	A predictable conserved DNA base composition signature defines human core DNA replication origins	2020	HC_day3_SNS-seq_replicate1	homo sapiens	HC	breast epithelia	116705	NS-seq	WT
NS_GSM3676428_HC	GSE128477	GSM3676428	A predictable conserved DNA base composition signature defines human core DNA replication origins	2020	HC_day6_SNS-seq_replicate1	homo sapiens	HC	breast epithelia	71305	NS-seq	WT
NS_GSM3676429_HC	GSE128477	GSM3676429	A predictable conserved DNA base composition signature defines human core DNA replication origins	2020	HC_day0_SNS-seq_replicate2	homo sapiens	HC	breast epithelia	149928	NS-seq	WT
NS_GSM3676430_HC	GSE128477	GSM3676430	A predictable conserved DNA base composition signature defines human core DNA replication origins	2020	HC_day3_SNS-seq_replicate2	homo sapiens	HC	breast epithelia	158928	NS-seq	WT
NS_GSM3676431_HC	GSE128477	GSM3676431	A predictable conserved DNA base composition signature defines human core DNA replication origins	2020	HC_day6_SNS-seq_replicate2	homo sapiens	HC	breast epithelia	74644	NS-seq	WT
NS_GSM3676432_HC	GSE128477	GSM3676432	A predictable conserved DNA base composition signature defines human core DNA replication origins	2020	HC_day0_SNS-seq_replicate3	homo sapiens	HC	breast epithelia	130824	NS-seq	WT
NS_GSM3676433_HC	GSE128477	GSM3676433	A predictable conserved DNA base composition signature defines human core DNA replication origins	2020	HC_day3_SNS-seq_replicate3	homo sapiens	HC	breast epithelia	104997	NS-seq	WT
NS_GSM3676434_HC	GSE128477	GSM3676434	A predictable conserved DNA base composition signature defines human core DNA replication origins	2020	HC_day6_SNS-seq_replicate3	homo sapiens	HC	breast epithelia	73232	NS-seq	WT
NS_GSM3676435_HMEC	GSE128477	GSM3676435	A predictable conserved DNA base composition signature defines human core DNA replication origins	2020	HMEC_SNS-seq_replicate_1	homo sapiens	HMEC	breast epithelia	90020	NS-seq	WT
NS_GSM3676436_HMEC	GSE128477	GSM3676436	A predictable conserved DNA base composition signature defines human core DNA replication origins	2020	HMEC_SNS-seq_replicate_2	homo sapiens	HMEC	breast epithelia	67423	NS-seq	WT
NS_GSM3676437_HMEC	GSE128477	GSM3676437	A predictable conserved DNA base composition signature defines human core DNA replication origins	2020	HMEC_SNS-seq_replicate_3	homo sapiens	HMEC	breast epithelia	105423	NS-seq	WT
NS_GSM3776472_K562	GSE131417	GSM3776472	BAMscale: quantification of DNA sequencing peaks and generation of scaled coverage tracks	2020	K562wt_NS	homo sapiens	K562	lymphoblasts	103808	NS-seq	WT
NS_GSM3983205_hela_siNC	GSE134988	GSM3983205	H2A.Z Facilitates Licensing and Activation of Early Replication Origins	2019	hela-siNC-NS_rep1	homo sapiens	hela	cervical cancer	68630	NS-seq	siNC
NS_GSM3983206_hela_siNC	GSE134988	GSM3983206	H2A.Z Facilitates Licensing and Activation of Early Replication Origins	2019	hela-siNC-NS_rep2	homo sapiens	hela	cervical cancer	15248	NS-seq	siNC
NS_GSM3983210_hela_siH2A.Z	GSE134988	GSM3983210	H2A.Z Facilitates Licensing and Activation of Early Replication Origins	2019	hela-siH2A.Z-NS	homo sapiens	hela	cervical cancer	52143	NS-seq	siH2A.Z
NS_GSM5255586_HCT116	GSE172417	GSM5255586	DYNAMICS OF REPLICATION ORIGIN OVER-ACTIVATION	2021	HCT116 control HL (Nascent strands)	homo sapiens	HCT116	colon cancer	92801	NS-seq	WT
NS_GSM5255587_HCT116_re-replication	GSE172417	GSM5255587	DYNAMICS OF REPLICATION ORIGIN OVER-ACTIVATION	2021	HCT116 MLN4924 HL (Nascent strands)	homo sapiens	HCT116	colon cancer	88218	NS-seq	re-replication
NS_GSM5255588_HCT116_re-replication	GSE172417	GSM5255588	DYNAMICS OF REPLICATION ORIGIN OVER-ACTIVATION	2021	HCT116 MLN4924 HH (Nascent strands)	homo sapiens	HCT116	colon cancer	60449	NS-seq	re-replication
NS_GSM5255589_HCT116	GSE172417	GSM5255589	DYNAMICS OF REPLICATION ORIGIN OVER-ACTIVATION	2021	HCT116 Control 30h (Nascent strands)	homo sapiens	HCT116	colon cancer	67364	NS-seq	WT
NS_GSM5255590_HCT116	GSE172417	GSM5255590	DYNAMICS OF REPLICATION ORIGIN OVER-ACTIVATION	2021	HCT116 Control 45h (Nascent strands)	homo sapiens	HCT116	colon cancer	72826	NS-seq	WT
NS_GSM5255591_HCT116_re-replication	GSE172417	GSM5255591	DYNAMICS OF REPLICATION ORIGIN OVER-ACTIVATION	2021	HCT116 MLN4924 30h (Nascent strands)	homo sapiens	HCT116	colon cancer	54143	NS-seq	re-replication
NS_GSM5255592_HCT116_re-replication	GSE172417	GSM5255592	DYNAMICS OF REPLICATION ORIGIN OVER-ACTIVATION	2021	HCT116 MLN4924 45h (Nascent strands)	homo sapiens	HCT116	colon cancer	64001	NS-seq	re-replication
NS_GSM5255613_U2OS	GSE172417	GSM5255613	DYNAMICS OF REPLICATION ORIGIN OVER-ACTIVATION	2021	U2OS CDT1OE control Replicate 1 (Nascent strands)	homo sapiens	U2OS	osteosarcoma	85702	NS-seq	WT
NS_GSM5255614_U2OS	GSE172417	GSM5255614	DYNAMICS OF REPLICATION ORIGIN OVER-ACTIVATION	2021	U2OS CDT1OE control Replicate 2 (Nascent strands)	homo sapiens	U2OS	osteosarcoma	98157	NS-seq	WT
NS_GSM5255615_U2OS_re-replication	GSE172417	GSM5255615	DYNAMICS OF REPLICATION ORIGIN OVER-ACTIVATION	2021	U2OS CDT1OE doxcycline Replicate 1 (Nascent strands)	homo sapiens	U2OS	osteosarcoma	78306	NS-seq	re-replication
NS_GSM5255616_U2OS_re-replication	GSE172417	GSM5255616	DYNAMICS OF REPLICATION ORIGIN OVER-ACTIVATION	2021	U2OS CDT1OE doxcycline Replicate 2 (Nascent strands)	homo sapiens	U2OS	osteosarcoma	77423	NS-seq	re-replication
NS_GSM5584900_HCT116	GSE184353	GSM5584900	Convergence of SIRT1 and ATR signaling to modulate replication origin dormancy	2022	HCT116 with WT_SIRT1 (Nascent strands) replicate 1	homo sapiens	HCT116	colon cancer	72328	NS-seq	WT
NS_GSM5584901_HCT116	GSE184353	GSM5584901	Convergence of SIRT1 and ATR signaling to modulate replication origin dormancy	2022	HCT116 with WT_SIRT1 (Nascent strands) replicate 2	homo sapiens	HCT116	colon cancer	118871	NS-seq	WT
NS_GSM5584902_HCT116_KO_SIRT1	GSE184353	GSM5584902	Convergence of SIRT1 and ATR signaling to modulate replication origin dormancy	2022	HCT116 with KO_SIRT1 (Nascent strands) replicate 1	homo sapiens	HCT116	colon cancer	80673	NS-seq	KO_SIRT1
NS_GSM5584903_HCT116_KO_SIRT1	GSE184353	GSM5584903	Convergence of SIRT1 and ATR signaling to modulate replication origin dormancy	2022	HCT116 with KO_SIRT1 (Nascent strands) replicate 2	homo sapiens	HCT116	colon cancer	102592	NS-seq	KO_SIRT1
NS_GSM5584904_HCT116_H363Y_SIRT1	GSE184353	GSM5584904	Convergence of SIRT1 and ATR signaling to modulate replication origin dormancy	2022	HCT116 with H363Y_SIRT1 (Nascent strands) replicate 1	homo sapiens	HCT116	colon cancer	85816	NS-seq	H363Y_SIRT1
NS_GSM5584905_HCT116_H363Y_SIRT1	GSE184353	GSM5584905	Convergence of SIRT1 and ATR signaling to modulate replication origin dormancy	2022	HCT116 with H363Y_SIRT1 (Nascent strands) replicate 2	homo sapiens	HCT116	colon cancer	97133	NS-seq	H363Y_SIRT1
NS_GSM5584906_HCT116_Aphidicolin	GSE184353	GSM5584906	Convergence of SIRT1 and ATR signaling to modulate replication origin dormancy	2022	HCT116 with WT_SIRT1 + Aphidicolin treatment (Nascent strands) replicate 1	homo sapiens	HCT116	colon cancer	71444	NS-seq	Aphidicolin
NS_GSM5584907_HCT116_Aphidicolin	GSE184353	GSM5584907	Convergence of SIRT1 and ATR signaling to modulate replication origin dormancy	2022	HCT116 with WT_SIRT1 + Aphidicolin treatment (Nascent strands) replicate 2	homo sapiens	HCT116	colon cancer	75688	NS-seq	Aphidicolin
NS_GSM5584947_HCT116_MCM2-mAID+WT_MCM2	GSE184353	GSM5584947	Convergence of SIRT1 and ATR signaling to modulate replication origin dormancy	2022	HCT116 (MCM2-mAID+ WT_MCM2) NS-seq rep1	homo sapiens	HCT116	colon cancer	61052	NS-seq	MCM2-mAID+WT_MCM2
NS_GSM5584948_HCT116_MCM2-mAID+WT_MCM2	GSE184353	GSM5584948	Convergence of SIRT1 and ATR signaling to modulate replication origin dormancy	2022	HCT116 (MCM2-mAID+ WT_MCM2) NS-seq rep2	homo sapiens	HCT116	colon cancer	67072	NS-seq	MCM2-mAID+WT_MCM2
NS_GSM5584949_HCT116_MCM2-mAID+S139A_MCM2	GSE184353	GSM5584949	Convergence of SIRT1 and ATR signaling to modulate replication origin dormancy	2022	HCT116 (MCM2-mAID+ S139A MCM2) NS-seq rep1	homo sapiens	HCT116	colon cancer	99841	NS-seq	MCM2-mAID+S139A_MCM2
NS_GSM5584950_HCT116_MCM2-mAID+S139A_MCM2	GSE184353	GSM5584950	Convergence of SIRT1 and ATR signaling to modulate replication origin dormancy	2022	HCT116 (MCM2-mAID+ S139A MCM2) NS-seq rep2	homo sapiens	HCT116	colon cancer	87061	NS-seq	MCM2-mAID+S139A_MCM2
NS_GSM5584951_HCT116_MCM2-mAID	GSE184353	GSM5584951	Convergence of SIRT1 and ATR signaling to modulate replication origin dormancy	2022	HCT116 (MCM2-mAID) NS-seq rep1	homo sapiens	HCT116	colon cancer	90783	NS-seq	MCM2-mAID
NS_GSM5584952_HCT116_MCM2-mAID	GSE184353	GSM5584952	Convergence of SIRT1 and ATR signaling to modulate replication origin dormancy	2022	HCT116 (MCM2-mAID) NS-seq rep2	homo sapiens	HCT116	colon cancer	94304	NS-seq	MCM2-mAID
NS_GSM5584953_HCT116_MCM2-mAID+S139D_MCM2	GSE184353	GSM5584953	Convergence of SIRT1 and ATR signaling to modulate replication origin dormancy	2022	HCT116 (MCM2-mAID+ S139D MCM2) NS-seq rep1	homo sapiens	HCT116	colon cancer	81141	NS-seq	MCM2-mAID+S139D_MCM2
NS_GSM5584954_HCT116_MCM2-mAID+S139D_MCM2	GSE184353	GSM5584954	Convergence of SIRT1 and ATR signaling to modulate replication origin dormancy	2022	HCT116 (MCM2-mAID+ S139D MCM2) NS-seq rep2	homo sapiens	HCT116	colon cancer	107941	NS-seq	MCM2-mAID+S139D_MCM2
NS_GSM5584955_HCT116_MCM2-mAID+S108A_MCM2	GSE184353	GSM5584955	Convergence of SIRT1 and ATR signaling to modulate replication origin dormancy	2022	HCT116 (MCM2-mAID+ S108A MCM2) NS-seq rep1	homo sapiens	HCT116	colon cancer	89439	NS-seq	MCM2-mAID+S108A_MCM2
NS_GSM5584956_HCT116_MCM2-mAID+S108A_MCM2	GSE184353	GSM5584956	Convergence of SIRT1 and ATR signaling to modulate replication origin dormancy	2022	HCT116 (MCM2-mAID+ S108A MCM2) NS-seq rep2	homo sapiens	HCT116	colon cancer	67061	NS-seq	MCM2-mAID+S108A_MCM2
NS_GSM5584957_HCT116_MCM2-mAID+S108D_MCM2	GSE184353	GSM5584957	Convergence of SIRT1 and ATR signaling to modulate replication origin dormancy	2022	HCT116 (MCM2-mAID+ S108D MCM2) NS-seq rep1	homo sapiens	HCT116	colon cancer	91746	NS-seq	MCM2-mAID+S108D_MCM2
NS_GSM5584958_HCT116_MCM2-mAID+S108D_MCM2	GSE184353	GSM5584958	Convergence of SIRT1 and ATR signaling to modulate replication origin dormancy	2022	HCT116 (MCM2-mAID+ S108D MCM2) NS-seq rep2	homo sapiens	HCT116	colon cancer	69191	NS-seq	MCM2-mAID+S108D_MCM2
NS_GSM5658909_EJ30	GSE186675	GSM5658909	Determination of human DNA replication origin position and efficiency reveals principles of initiation zone organisation.	2022	SNS-seq 0.5-2 kb	homo sapiens	EJ30	bladder cancer	64102	NS-seq	WT
NS_GSM5658910_EJ30	GSE186675	GSM5658910	Determination of human DNA replication origin position and efficiency reveals principles of initiation zone organisation.	2022	SNS-seq 2-4 kb	homo sapiens	EJ30	bladder cancer	55111	NS-seq	WT
OK_BL79_merged_IZ	PRJEB25180	None	Developmental and cancer-associated plasticity of DNA replication preferentially targets GC-poor, lowly expressed and late-replicating regions	2018	BL79_merged_hmm_HMMsegments_IZ	homo sapiens	BL79	lymphoblast	7798	OK-seq	WT
OK_GM_IZ	PRJEB25180	None	Developmental and cancer-associated plasticity of DNA replication preferentially targets GC-poor, lowly expressed and late-replicating regions	2018	GM_hmm_HMMsegments_IZ	homo sapiens	GM	lymphoblast	5684	OK-seq	WT
OK_HeLa_IZ	PRJEB25180	None	Developmental and cancer-associated plasticity of DNA replication preferentially targets GC-poor, lowly expressed and late-replicating regions	2018	HeLa_hmm_HMMsegments_IZ	homo sapiens	HeLa	cervical cancer	9836	OK-seq	WT
OK_Hela_S3_all_cutadapt_sort_delDupl_merge_hmm_IZ	PRJEB25180	None	Developmental and cancer-associated plasticity of DNA replication preferentially targets GC-poor, lowly expressed and late-replicating regions	2018	Hela_S3_all_cutadapt_sort_delDupl_merge_hmm_IZ	homo sapiens	Hela_S3	cervical cancer	9089	OK-seq	WT
OK_IARC385_merged_IZ	PRJEB25180	None	Developmental and cancer-associated plasticity of DNA replication preferentially targets GC-poor, lowly expressed and late-replicating regions	2018	IARC385_merged_hmm_HMMsegments_IZ	homo sapiens	IARC385	lymphoblast	4465	OK-seq	WT
OK_IB118_merged_IZ	PRJEB25180	None	Developmental and cancer-associated plasticity of DNA replication preferentially targets GC-poor, lowly expressed and late-replicating regions	2018	IB118_merged_hmm_HMMsegments_IZ	homo sapiens	IB118	leiomyosarcoma	3645	OK-seq	WT
OK_IMR90_merged_IZ	PRJEB25180	None	Developmental and cancer-associated plasticity of DNA replication preferentially targets GC-poor, lowly expressed and late-replicating regions	2018	IMR90_merged_hmm_HMMsegments_IZ	homo sapiens	IMR90	fibroblast	12482	OK-seq	WT
OK_InitiationZones.GM.hg38	no	None	Replication landscape of the human genome	2016	InitiationZones.GM.hg38	homo sapiens	GM	lymphoblast	5679	OK-seq	WT
OK_InitiationZones.Hela.hg38	no	None	Replication landscape of the human genome	2016	InitiationZones.Hela.hg38	homo sapiens	Hela	cervical cancer	9822	OK-seq	WT
OK_K562_merged_IZ	PRJEB25180	None	Developmental and cancer-associated plasticity of DNA replication preferentially targets GC-poor, lowly expressed and late-replicating regions	2018	K562_merged_hmm_HMMsegments_IZ	homo sapiens	K562	lymphoblast	6982	OK-seq	WT
OK_Raji_merged_IZ	PRJEB25180	None	Developmental and cancer-associated plasticity of DNA replication preferentially targets GC-poor, lowly expressed and late-replicating regions	2018	Raji_merged_hmm_HMMsegments_IZ	homo sapiens	Raji	lymphoblast	8096	OK-seq	WT
OK_TF1_BCRABL_1M_merged_IZ	PRJEB25180	None	Developmental and cancer-associated plasticity of DNA replication preferentially targets GC-poor, lowly expressed and late-replicating regions	2018	TF1_BCRABL_1M_merged_hmm_HMMsegments_IZ	homo sapiens	TF1	erythroleukemia	9474	OK-seq	BCRABL_1M
OK_TF1_GFP_merged_IZ	PRJEB25180	None	Developmental and cancer-associated plasticity of DNA replication preferentially targets GC-poor, lowly expressed and late-replicating regions	2018	TF1_GFP_merged_hmm_HMMsegments_IZ	homo sapiens	TF1	erythroleukemia	7280	OK-seq	GFP
OK_TLSE19_merged_IZ	PRJEB25180	None	Developmental and cancer-associated plasticity of DNA replication preferentially targets GC-poor, lowly expressed and late-replicating regions	2018	TLSE19_merged_hmm_HMMsegments_IZ	homo sapiens	TLSE19	leiomyosarcoma	10500	OK-seq	WT
Rerep_GSM4262931_MDA-MB-231_RepTiming_0hr_Replicate1	GSE143572	GSM4262931	Isolation and analysis of rereplicated DNA by Rerep-seq	2020	HomoSap_RepTiming_0hr_Replicate1	homo sapiens	MDA-MB-231	breast epithelia	53307	Rerep-seq	WT
Rerep_GSM4262932_MDA-MB-231_RepTiming_10hr_Replicate1	GSE143572	GSM4262932	Isolation and analysis of rereplicated DNA by Rerep-seq	2020	HomoSap_RepTiming_10hr_Replicate1	homo sapiens	MDA-MB-231	breast epithelia	12002	Rerep-seq	WT
Rerep_GSM4262933_MDA-MB-231_RepTiming_15hr_Replicate1	GSE143572	GSM4262933	Isolation and analysis of rereplicated DNA by Rerep-seq	2020	HomoSap_RepTiming_15hr_Replicate1	homo sapiens	MDA-MB-231	breast epithelia	119348	Rerep-seq	WT
Rerep_GSM4262934_MDA-MB-231_RepTiming_25hr_Replicate1	GSE143572	GSM4262934	Isolation and analysis of rereplicated DNA by Rerep-seq	2020	HomoSap_RepTiming_25hr_Replicate1	homo sapiens	MDA-MB-231	breast epithelia	92872	Rerep-seq	WT
Rerep_GSM4262935_MDA-MB-231_RepTiming_0hr_Replicate2	GSE143572	GSM4262935	Isolation and analysis of rereplicated DNA by Rerep-seq	2020	HomoSap_RepTiming_0hr_Replicate2	homo sapiens	MDA-MB-231	breast epithelia	6728	Rerep-seq	WT
Rerep_GSM4262936_MDA-MB-231_RepTiming_10hr_Replicate2	GSE143572	GSM4262936	Isolation and analysis of rereplicated DNA by Rerep-seq	2020	HomoSap_RepTiming_10hr_Replicate2	homo sapiens	MDA-MB-231	breast epithelia	90094	Rerep-seq	WT
Rerep_GSM4262937_MDA-MB-231_RepTiming_15hr_Replicate2	GSE143572	GSM4262937	Isolation and analysis of rereplicated DNA by Rerep-seq	2020	HomoSap_RepTiming_15hr_Replicate2	homo sapiens	MDA-MB-231	breast epithelia	85201	Rerep-seq	WT
Rerep_GSM4262938_MDA-MB-231_RepTiming_25hr_Replicate2	GSE143572	GSM4262938	Isolation and analysis of rereplicated DNA by Rerep-seq	2020	HomoSap_RepTiming_25hr_Replicate2	homo sapiens	MDA-MB-231	breast epithelia	42038	Rerep-seq	WT
Rerep_GSM4262939_MDA-MB-231_RepTiming_0hr_Replicate3	GSE143572	GSM4262939	Isolation and analysis of rereplicated DNA by Rerep-seq	2020	HomoSap_RepTiming_0hr_Replicate3	homo sapiens	MDA-MB-231	breast epithelia	13445	Rerep-seq	WT
Rerep_GSM4262940_MDA-MB-231_RepTiming_10hr_Replicate3	GSE143572	GSM4262940	Isolation and analysis of rereplicated DNA by Rerep-seq	2020	HomoSap_RepTiming_10hr_Replicate3	homo sapiens	MDA-MB-231	breast epithelia	97138	Rerep-seq	WT
Rerep_GSM4262941_MDA-MB-231_RepTiming_15hr_Replicate3	GSE143572	GSM4262941	Isolation and analysis of rereplicated DNA by Rerep-seq	2020	HomoSap_RepTiming_15hr_Replicate3	homo sapiens	MDA-MB-231	breast epithelia	125785	Rerep-seq	WT
Rerep_GSM4262942_MDA-MB-231_RepTiming_25hr_Replicate3	GSE143572	GSM4262942	Isolation and analysis of rereplicated DNA by Rerep-seq	2020	HomoSap_RepTiming_25hr_Replicate3	homo sapiens	MDA-MB-231	breast epithelia	42864	Rerep-seq	WT
Rerep_GSM4262943_MDA-MB-231_2CellCycle_Replicate1	GSE143572	GSM4262943	Isolation and analysis of rereplicated DNA by Rerep-seq	2020	HomoSap_2CellCycle_Replicate1	homo sapiens	MDA-MB-231	breast epithelia	58323	Rerep-seq	WT
Rerep_GSM4262944_MDA-MB-231_2CellCycle_Replicate2	GSE143572	GSM4262944	Isolation and analysis of rereplicated DNA by Rerep-seq	2020	HomoSap_2CellCycle_Replicate2	homo sapiens	MDA-MB-231	breast epithelia	26467	Rerep-seq	WT
GSM923439_hg38_wgEncodeUwRepliSeqGm12812PkRep1	GSE34399	GSM923439	Replication Timing by Repli-seq from ENCODE/University of Washington	2012	GSM923439_hg19_wgEncodeUwRepliSeqGm12812PkRep1.bed	homo sapiens	GM12812	lymphoblast	4781	Repli-seq	WT
GSM923440_hg38_wgEncodeUwRepliSeqGm12801PkRep1	GSE34399	GSM923440	Replication Timing by Repli-seq from ENCODE/University of Washington	2012	GSM923440_hg19_wgEncodeUwRepliSeqGm12801PkRep1.bed	homo sapiens	GM12801	lymphoblast	4828	Repli-seq	WT
GSM923441_hg38_wgEncodeUwRepliSeqSknshPkRep1	GSE34399	GSM923441	Replication Timing by Repli-seq from ENCODE/University of Washington	2012	GSM923441_hg19_wgEncodeUwRepliSeqSknshPkRep1.bed	homo sapiens	SK-N-SH	neuroblastoma	4966	Repli-seq	WT
GSM923442_hg38_wgEncodeUwRepliSeqMcf7PkRep1	GSE34399	GSM923442	Replication Timing by Repli-seq from ENCODE/University of Washington	2012	GSM923442_hg19_wgEncodeUwRepliSeqMcf7PkRep1.bed	homo sapiens	MCF-7	breast cancer	4948	Repli-seq	WT
GSM923443_hg38_wgEncodeUwRepliSeqGm06990PkRep1	GSE34399	GSM923443	Replication Timing by Repli-seq from ENCODE/University of Washington	2012	GSM923443_hg19_wgEncodeUwRepliSeqGm06990PkRep1.bed	homo sapiens	GM06990	lymphoblast	4207	Repli-seq	WT
GSM923444_hg38_wgEncodeUwRepliSeqBjPkRep1	GSE34399	GSM923444	Replication Timing by Repli-seq from ENCODE/University of Washington	2012	GSM923444_hg19_wgEncodeUwRepliSeqBjPkRep1.bed	homo sapiens	BJ	fibroblast	5271	Repli-seq	WT
GSM923444_hg38_wgEncodeUwRepliSeqBjPkRep2	GSE34399	GSM923444	Replication Timing by Repli-seq from ENCODE/University of Washington	2012	GSM923444_hg19_wgEncodeUwRepliSeqBjPkRep2.bed	homo sapiens	BJ	fibroblast	4781	Repli-seq	WT
GSM923445_hg38_wgEncodeUwRepliSeqNhekPkRep1	GSE34399	GSM923445	Replication Timing by Repli-seq from ENCODE/University of Washington	2012	GSM923445_hg19_wgEncodeUwRepliSeqNhekPkRep1.bed	homo sapiens	NHEK	keratinocytes	5751	Repli-seq	WT
GSM923446_hg38_wgEncodeUwRepliSeqHepg2PkRep1	GSE34399	GSM923446	Replication Timing by Repli-seq from ENCODE/University of Washington	2012	GSM923446_hg19_wgEncodeUwRepliSeqHepg2PkRep1.bed	homo sapiens	HepG2	liver	4242	Repli-seq	WT
GSM923447_hg38_wgEncodeUwRepliSeqImr90PkRep1	GSE34399	GSM923447	Replication Timing by Repli-seq from ENCODE/University of Washington	2012	GSM923447_hg19_wgEncodeUwRepliSeqImr90PkRep1.bed	homo sapiens	IMR90	fibroblast	4045	Repli-seq	WT
GSM923448_hg38_wgEncodeUwRepliSeqK562PkRep1	GSE34399	GSM923448	Replication Timing by Repli-seq from ENCODE/University of Washington	2012	GSM923448_hg19_wgEncodeUwRepliSeqK562PkRep1.bed	homo sapiens	K562	lymphoblast	5390	Repli-seq	WT
GSM923449_hg38_wgEncodeUwRepliSeqHelas3PkRep1	GSE34399	GSM923449	Replication Timing by Repli-seq from ENCODE/University of Washington	2012	GSM923449_hg19_wgEncodeUwRepliSeqHelas3PkRep1.bed	homo sapiens	HeLa-S3	cervical cancer	4890	Repli-seq	WT
GSM923450_hg38_wgEncodeUwRepliSeqGm12813PkRep1	GSE34399	GSM923450	Replication Timing by Repli-seq from ENCODE/University of Washington	2012	GSM923450_hg19_wgEncodeUwRepliSeqGm12813PkRep1.bed	homo sapiens	GM12813	lymphoblast	4409	Repli-seq	WT
GSM923451_hg38_wgEncodeUwRepliSeqGm12878PkRep1	GSE34399	GSM923451	Replication Timing by Repli-seq from ENCODE/University of Washington	2012	GSM923451_hg19_wgEncodeUwRepliSeqGm12878PkRep1.bed	homo sapiens	GM12878	lymphoblast	4541	Repli-seq	WT
GSM923452_hg38_wgEncodeUwRepliSeqHuvecPkRep1	GSE34399	GSM923452	Replication Timing by Repli-seq from ENCODE/University of Washington	2012	GSM923452_hg19_wgEncodeUwRepliSeqHuvecPkRep1.bed	homo sapiens	HUVEC	endothelial	4809	Repli-seq	WT
GSM923453_hg38_wgEncodeUwRepliSeqBg02esPkRep1	GSE34399	GSM923453	Replication Timing by Repli-seq from ENCODE/University of Washington	2012	GSM923453_hg19_wgEncodeUwRepliSeqBg02esPkRep1.bed	homo sapiens	BG02ES	embryonic stem cell	5139	Repli-seq	WT

### Sheet: b, Origins-cell type
Cell type	Sample number
breast epithelia	35
colon cancer	28
lymphoblast	15
cervical cancer	7
T lymphoblasts	6
osteosarcoma	5
fibroblast	4
bladder cancer	2
erythroleukemia	2
leiomyosarcoma	2
breast cancer	1
embryonic stem cell	1
endothelial	1
keratinocytes	1
liver	1
lymphoblasts	1
neuroblastoma	1

### Sheet: c, ORC
GSM	GSE	sample name	species	cell type	data/technique type	peak number
GSM922790	GSM922790	Orc1_ChIPseq	homo sapiens	hela	ORC1 ChIP-seq	4332
GSM1717888	GSE70165	ORC2_ChIP-seq_rep1	homo sapiens	K562	ORC2 ChIP-seq	25076
GSM1717889	GSE70165	ORC2_ChIP-seq_rep2	homo sapiens	K562	ORC2 ChIP-seq	17094
GSM3983201	GSE134988	hela-siNC-ORC1_rep1	homo sapiens	hela	ORC1 ChIP-seq	1129
GSM3983202	GSE134988	hela-siNC-ORC1_rep2	homo sapiens	hela	ORC1 ChIP-seq	1295
GSM3983203	GSE134988	hela-siH2A.Z-ORC1_rep1	homo sapiens	hela	ORC1 ChIP-seq	171	peak number does not pass the quality control threshold
GSM3983204	GSE134988	hela-siH2A.Z-ORC1_rep2	homo sapiens	hela	ORC1 ChIP-seq	120
GSM4570794	GSE151287	18373_Orc1_K562	homo sapiens	K562	ORC1 ChIP-seq	2

### Sheet: d, MCM
GSM or	GSE	sample name	species	cell type	data/technique type	peak number
GSM2474865	GSE94403	83886_sort_peaks.narrowPeak.bed	Homo sapiens	HCT-116	MCM2 ChIP-seq	65110
ENCSR990AZC_1	(encode project)Lab: Michael Snyder, Stanford	65048_sort_peaks.narrowPeak.bed	Homo sapiens	K562	MCM3 ChIP-seq	4120
ENCSR990AZC_2	(encode project)Lab: Michael Snyder, Stanford	65049_sort_peaks.narrowPeak.bed	Homo sapiens	K562	MCM3 ChIP-seq	6018
GSM2139817	GSE80989	73339_sort_peaks.narrowPeak.bed	Homo sapiens	vu1199-F SV40	MCM3 ChIP-seq	940
ENCSR079WHK_1	(encode project)Lab: Michael Snyder, Stanford	62647_sort_peaks.narrowPeak.bed	Homo sapiens	K562	MCM5 ChIP-seq	543
ENCSR079WHK_2	(encode project)Lab: Michael Snyder, Stanford	62648_sort_peaks.narrowPeak.bed	Homo sapiens	K562	MCM5 ChIP-seq	134
ENCSR038RGL_1	(encode project)Lab: Michael Snyder, Stanford	62587_sort_peaks.narrowPeak.bed	Homo sapiens	K562	MCM7 ChIP-seq	2553
ENCSR038RGL_2	(encode project)Lab: Michael Snyder, Stanford	62588_sort_peaks.narrowPeak.bed	Homo sapiens	K562	MCM7 ChIP-seq	1716
ENCSR542WJU_1	(encode project)Lab: Michael Snyder, Stanford	63845_sort_peaks.narrowPeak.bed	Homo sapiens	K562	MCM7 ChIP-seq	2586
ENCSR542WJU_2	(encode project)Lab: Michael Snyder, Stanford	63846_sort_peaks.narrowPeak.bed	Homo sapiens	K562	MCM7 ChIP-seq	3528
ENCSR990AZC_1	(encode project)Lab: Michael Snyder, Stanford	65048_sort_peaks.narrowPeak.bed	Homo sapiens	K562	MCM3 ChIP-seq	4120
ENCSR990AZC_2	(encode project)Lab: Michael Snyder, Stanford	65049_sort_peaks.narrowPeak.bed	Homo sapiens	K562	MCM3 ChIP-seq	6018
ENCSR079WHK_1	(encode project)Lab: Michael Snyder, Stanford	62647_sort_peaks.narrowPeak.bed	Homo sapiens	K562	MCM5 ChIP-seq	543
ENCSR079WHK_2	(encode project)Lab: Michael Snyder, Stanford	62648_sort_peaks.narrowPeak.bed	Homo sapiens	K562	MCM5 ChIP-seq	134
ENCSR038RGL_1	(encode project)Lab: Michael Snyder, Stanford	62587_sort_peaks.narrowPeak.bed	Homo sapiens	K562	MCM7 ChIP-seq	2553
ENCSR038RGL_2	(encode project)Lab: Michael Snyder, Stanford	62588_sort_peaks.narrowPeak.bed	Homo sapiens	K562	MCM7 ChIP-seq	1716
ENCSR542WJU_1	(encode project)Lab: Michael Snyder, Stanford	63845_sort_peaks.narrowPeak.bed	Homo sapiens	K562	MCM7 ChIP-seq	2586
ENCSR542WJU_2	(encode project)Lab: Michael Snyder, Stanford	63846_sort_peaks.narrowPeak.bed	Homo sapiens	K562	MCM7 ChIP-seq	3528

### Sheet: e, yeast ORC and MCM
GSM	GSE	sample name	species	strain	data/technique type	peak number
GSM4491309	GSE69065	WT_ORC_ChIP_seq	Saccharomyces cerevisiae	rat1-1	ORC ChIP-seq	1657
GSM1904279	GSE69065	rat1_1_ORC_ChIP_24C	Saccharomyces cerevisiae	rat1-1	ORC ChIP-seq	893
GSM1904280	GSE69065	rat1_1_ORC_ChIP_37C	Saccharomyces cerevisiae	rat1-1	ORC ChIP-seq	2103
GSM424494	GSE16926	WT_G2_ORC_rep1_2	Saccharomyces cerevisiae	wild-type (W303)	ORC ChIP-seq	1486
GSM4491310	GSE149163	WT_MCM_ChIP_seq	Saccharomyces cerevisiae	CL_WT_M7_FLAG	MCM ChIP-seq	2325
GSM1904281	GSE69065	rat1_1_MCM_ChIP_24C	Saccharomyces cerevisiae	rat1-1	MCM ChIP-seq	2202
GSM1904282	GSE69065	rat1_1_MCM_ChIP_37C	Saccharomyces cerevisiae	rat1-1	MCM ChIP-seq	1123
