## Supplementary File 2 for "Integrative analysis of DNA replication origins and ORC/MCM binding sites in human cells reveals a lack of overlap"

### Sheet: parameters of model
	Total samples	Merged peaks	cutoff	a	b	c
NS-seq	66	5069377	20	615.463	0.171854	-40.4265	a * np.exp(-b * (x+c))

### Sheet: NS-seq fit to exponential
occupancy score	observed sample count	estimated sample count	sum_observe/sum_fit
65	548	7.59478	72.1548
64	1571	9.01884	127.546
63	2657	10.7099	174.794
62	3907	12.7181	216.85
61	5356	15.1028	254.586
60	6903	17.9346	286.567
59	8437	21.2974	311.296
58	10054	25.2908	329.522
57	11186	30.0329	338.136
56	12241	35.6642	339.116
55	13279	42.3514	334.36
54	14781	50.2925	327.041
53	16272	59.7225	317.389
52	17408	70.9208	304.905
51	18603	84.2187	290.549
50	19966	100.01	275.214
49	21079	118.762	258.905
48	22211	141.031	242.131
47	23803	167.475	225.714
46	25166	198.877	209.535
45	26116	236.167	193.475
44	26175	280.45	177.294
43	27085	333.036	161.844
42	27546	395.481	147.048
41	28173	469.636	133.112
40	28294	557.694	119.954
39	28676	662.265	107.732
38	29056	786.442	96.4636
37	29103	933.904	86.0816
36	30049	1109.01	76.7138
35	30458	1316.96	68.2113
34	31107	1563.9	60.5503
33	31956	1857.13	53.6828
32	32695	2205.35	47.5295
31	33613	2618.87	42.0379
30	34176	3109.92	37.1253
29	35622	3693.04	32.7788
28	36762	4385.5	28.921
27	38573	5207.8	25.5198
26	39844	6184.29	22.5045
25	41556	7343.87	19.8422
24	42899	8720.88	17.4842
23	45066	10356.1	15.4093
22	47421	12297.9	13.5841
21	49810	14603.8	11.9771
20	52614	17342.1	10.5644
19	55105	20593.8	9.31844
18	58967	24455.2	8.22752
17	62688	29040.7	7.26904
16	66966	34485.9	6.42773
15	71728	40952.2	5.68925
14	77250	48630.9	5.04167
13	83065	57749.4	4.47265
12	89656	68577.7	3.97281
11	96571	81436.3	3.53272
10	105258	96706	3.14675
9	115754	114839	2.80902
8	128677	136372	2.51446
7	143079	161942	2.25692
6	162949	192307	2.03435
5	189818	228365	1.84437
4	224329	271185	1.68376
3	278547	322033	1.55447
2	367412	382415	1.46072
