## Supplementary File 5 for "Integrative analysis of DNA replication origins and ORC/MCM binding sites in human cells reveals a lack of overlap"

### Sheet: peaks
chr1	12160700	12166400
chr1	12600200	12605900
chr1	16725205	16729705
chr1	19595400	19601100
chr1	21629600	21633800
chr1	30767800	30772600
chr1	37942400	37948400
chr1	37998200	38001900
chr1	40371000	40376100
chr1	40805500	40810600
chr1	40819600	40824100
chr1	65064300	65071500
chr1	67699500	67702200
chr1	67730100	67735500
chr1	109546600	109550700
chr1	109983000	109986600
chr1	119645000	119649800
chr1	150503800	150509200
chr1	155014900	155020200
chr1	156658500	156663000
chr1	156723400	156731400
chr1	156861900	156864900
chr1	161162400	161168100
chr1	203302300	203308000
chr1	206658400	206665600
chr1	209802300	209809500
chr1	211610000	211616000
chr1	220269800	220274000
chr1	228142800	228147300
chr10	79439600	79444100
chr10	100285300	100288900
chr10	102131400	102136900
chr11	3837800	3841100
chr11	66288000	66291300
chr11	86172000	86178000
chr11	118607600	118612600
chr12	6763100	6767600
chr12	53496200	53502800
chr12	54366800	54370400
chr2	43189500	43195800
chr2	43209600	43213500
chr2	64248700	64257100
chr2	96304200	96306900
chr2	113755500	113758800
chr2	218331700	218334700
chr3	45630300	45633000
chr3	47281400	47285600
chr3	141449800	141453400
chr3	143117059	143123059
chr3	193785400	193795600
chr3	196940900	196943900
chr5	1196101	1201501
chr5	140643700	140649500
chr5	151084500	151091200
chr5	151097800	151102500
chr6	14732900	14738600
chr6	35295700	35299300
chr6	35725400	35729800
chr6	41778900	41782800
chr6	44038400	44048900
chr6	44236400	44240600
chr6	87154001	87157301
chr6	157217300	157222900
chr7	4676700	4682700
chr7	8130701	8133701
chr7	104938800	104946600
chr8	27328400	27334700
chr8	144314000	144320100
chr9	37798800	37802800
chr9	100097601	100103001
chr9	120932300	120939500
chr9	128064300	128069400
chr9	129067800	129070800
chr9	137213700	137220300
